# Design and analysis of synthetic carbon fixation pathways based on novel enzymatic reactions

**DOI:** 10.1101/2025.11.21.689712

**Authors:** Vittorio Rainaldi, Sarah D’Adamo, Nico J. Claassens

## Abstract

Biological carbon fixation is currently limited to seven naturally occurring pathways, each with its own limitations and constraints. In recent years, computational analyses of known biochemical reaction networks have identified dozens of theoretical carbon fixation pathways, some of which may have the potential to outperform their natural counterparts. This mix-and-match approach, however, cannot account for those reactions that have not been reported to occur in nature, which heavily limits the possible solution space. Here, we use a bioretrosynthetic approach coupled with expert biochemical knowledge to identify several novel pathways that leverage enzyme promiscuity and the latent biochemical reaction space. We analyze the thermodynamic, stoichiometric, and kinetic parameters of these pathways and compare them to the ubiquitous Calvin-Benson-Bassham cycle and previously proposed synthetic CO_2_ fixation cycles, highlighting advantages and disadvantages. We identify several promising pathways that could potentially outcompete the Calvin cycle and other previously proposed synthetic CO_2_ fixation pathways in predicted biomass yield and/or overall pathway activity. In addition, unlike many of the previously proposed mix-and-match pathways, the pathways proposed in this work do not require vitamin B_12_, which is an advantage for future implementation in plants or microalgae that typically lack B_12_ biosynthesis. This work highlights the need for enzyme engineering and design in the quest for efficient biological carbon fixation.
