## Supplementary Tables for "Design and analysis of synthetic carbon fixation pathways based on novel enzymatic reactions"

### Sheet: Table S1
Pathway Name	MDF (kJ/mol)	Theoretical Biomass Yield (gCDW/mol)	Yield vs. CBB (high CO2)	Yield vs. CBB (ambient CO2)	ECM (g/L)	Predicted Pathway Activity (µmol/(min mg))	Pathway activity vs. CBB (high CO2)	Pathway activity vs. CBB (ambient CO2)	Stoichiometry	B12 requirement	# of enzymes	# of enzymes to engineer	Closest reported pathway
CBB (ambient CO2)	5.54654	3.85	0.787321	1	281.83	0.212895	0.254915	1	3 CO2 + 13 ATP + 8 NADPH --> GAP	No	24	-	-
CBB (high CO2)	5.43076	4.89	1	1.27013	71.8426	0.835159	1	3.92288	3 CO2 + 9 ATP + 6 NADPH --> GAP	No	13	-	-
β-glutamate	6.4738	5.3	1.08384	1.37662	141.616	0.423682	0.507306	1.9901	2 HCO3- + 3 ATP + 2 NADPH --> glyoxylate	No	13	3	rMASP-ACL
3HGL-MC	8.55753	4.78	0.977505	1.24156	123.82	0.484575	0.580218	2.27613	2 HCO3- + 5 ATP + 4 NADPH --> acetyl-CoA	No	15	1	CETCH
3HGL-PCC	11.484	5.1	1.04294	1.32468	113.652	0.527927	0.632127	2.47976	2 HCO3- + 4 ATP + 4 NADPH --> acetyl-CoA	Yes	12	1	CETCH
3HGM	12.5156	4.95	1.01227	1.28571	383.023	0.156649	0.187567	0.735804	2 HCO3- + 4 ATP + 2 NADPH + 2 NADH --> acetyl-CoA	Yes	14	2	CETCH
ABC-CCL	10.8042	4.51	0.92229	1.17143	161.202	0.372203	0.445667	1.7483	2 HCO3- + 5 ATP + 4 NADPH --> acetyl-CoA	No	14	1	STC
ABC-GM	10.4211	4.66	0.952965	1.21039	181.454	0.330663	0.395927	1.55318	2 HCO3- + 5 ATP + 4 NAD(P)H --> acetyl-CoA	Yes	15	1	STC
ABC-PCC	6.10141	4.48	0.916155	1.16364	436.274	0.137528	0.164673	0.645992	2 HCO3- + 4 ATP + 3 NADPH --> glyoxylate + UQH2	Yes	18	2	STC
RED	2.47516	4.33	0.885481	1.12468	122.904	0.488184	0.58454	2.29308	3 HCO3- + 12 ATP + 3 NADPH + 3 NADH --> GAP	No	17	1	GED
DRED	5.19057	4.89	1	1.27013	83.1313	0.72175	0.864206	3.39018	3 HCO3- + 9 ATP + 3 NADPH + 3 NADH --> GAP	No	16	3	GED
CORE+Serine	6.37453	4.7	0.961145	1.22078	775.104	0.077409	0.0926877	0.363602	2 HCO3- + 5 ATP + 4 NADPH + 1 NADH --> acetyl-CoA	No	18	2	-
MCTC	20.5959	4.7	0.961145	1.22078	179.165	0.334888	0.400987	1.57302	2 HCO3- + 5 ATP + 1 NADPH + 3 NADH --> acetyl-CoA	No	11	3	TaCo
MOG-BAAM	8.03471	5.11	1.04499	1.32727	373.77	0.160527	0.192211	0.754019	2 HCO3- + 3 ATP + 1 NADPH + 1 NADH --> glyoxylate	No	8	1	-
MOG-LCM	20.9595	4.84	0.989775	1.25714	394.316	0.152162	0.182195	0.71473	2 HCO3- + 4 ATP + 1 NADPH + 1 NADH --> glyoxylate	Yes	10	1	-
GED (high CO2)	2.424	4.93	1.00818	1.28052	710.811	0.0844106	0.101071	0.39649	3 CO2 + 9 ATP + 6 NADPH --> GAP	No	16	-	-
CETCH	8.55742	5.28	1.07975	1.37143	110.907	0.540995	0.647775	2.54114	1 CO2 + 1 HCO3- + 2 ATP + 3 NADPH --> glyoxylate + UQH2	Yes	13	-	-
THETA	8.55742	5.04	1.03067	1.30909	95.4376	0.628683	0.75277	2.95303	1 CO2 + 1 HCO3- + 4 ATP + 3 NADPH + 2 NADH --> acetyl-CoA + UQH2	Yes	16	-	-
HOPAC (ADP)	9.01027	5.31	1.08589	1.37922	377.036	0.159136	0.190546	0.747488	1 CO2 + 1 HCO3- + 2 ATP + 3 NADPH --> glyoxylate + UQH2	Yes	10	-	-
HOPAC (AMP)	12.4026	4.93	1.00818	1.28052	281.235	0.213344	0.255454	1.00211	1 CO2 + 1 HCO3- + 3 ATP + 3 NADPH --> glyoxylate + UQH2	Yes	10	-	-
rGPS-MCG	7.78268	4.96	1.01431	1.28831	129.915	0.461841	0.552997	2.16934	1 CO2 + 1 HCO3- + 5 ATP + 2 NADPH + 3 NADH --> acetyl-CoA + UQH2	Yes	19	-	-
rMASP (ACL)	8.55742	5.51	1.12679	1.43117	87.4333	0.686237	0.821684	3.22337	1 CO2 + 1 HCO3- + 3 ATP + 5 NADPH --> acetyl-CoA + UQH2	Yes	20	-	-

### Sheet: Table S2
Cycle	Enzymatic activity	Reaction	Proxy Enzyme	EC	Data source	kcat (s^-1)	KM (mM)	MW (Da)	Evidence basis	Notes
β-glutamate	glutaconate CoA transferase	glutaconate + succinyl-CoA = glutaconyl-CoA + succinate	acetyl-CoA:glutaconate CoA transferase	2.8.3.12	Buckel et al. 1981	376	0.017 (glutaconyl-CoA), 0.7 (acetate)	275000	Substrate similarity	Calculated from a specific activity of 82 U/mg (Table 1) and a molecular weight of 275000
β-glutamate	β-glutamate ammonia lyase	glutaconate + NH4+ = β-glutamate	(methyl)aspartate ammonia lyase	4.3.1.1	Suzuki et al. 1973, Raj et al. 2012	61	0.7 (mesaconate), 20.0 (NH4+)	45534	Substrate similarity
β-glutamate	glutamate 2,3 aminomutase	β-glutamate = L-glutamate	-	5.4.3.9	Ruzicka and Frey 2007	6.1	2.3	48980	Experimental/Chemical similarity	Experimental exidence is only available for an oxygen sensitive enzyme variant. Oxygen tolerant enzyme variants act on chemically similar substrates, e.g. lysine (Chen et al. 2000).
3HGL-MC	crotonyl-CoA carboxylase	crotonyl-CoA + ATP + HCO3- = glutaconyl-CoA + ADP + Pi	-	6.4.1.4	Alban et al. 1993	20.775	0.1 (crotonyl-CoA), 0.07 (ATP), 0.34 (HCO3-)	500000	Experimental	Activity on crotonyl-CoA is reported to be 90% of activity on methylcrotonyl-CoA by Huang et al. 2012. Calculated from a specific activity of 2.77 U/mg based on a MW of 500 kDa.
3HGL-MC	glutaconyl-CoA hydratase	glutaconyl-CoA + H2O = 3-hydroxyglutaryl-CoA	-	4.2.1.18	Mack et al. 2006	18	0.04	32000	Experimental
3HGL-MC	3-hydroxyglutaryl-CoA lyase	3-hydroxyglutaryl-CoA = acetyl-CoA + malonate semialdehyde	3-hydroxymethylglutaryl-CoA lyase	4.1.3.4	Kramer and Miziorko 1980	158	0.008	27000	Substrate similarity
ABC	α-ketobutyrate carboxylase	α-ketobutyrate + ATP + HCO3- = methyloxaloacetate + ADP + Pi	pyruvate carboxylase	6.4.1.1	Jitrapakdee et al. 2007	60	0.5 (pyruvate), 0.07 (ATP), 1.36 (HCO3-)	130000	Experimental	Attwood and Wallace 1986 report promiscuous activity on alpha-ketobutyrate
RED/DRED	ribulose-5-phosphate carboxylase	ribulose-5-phosphate + ATP = 3-keto-6-phosphogluconate + ADP	pyruvate carboxylase	6.4.1.1	Jitrapakdee et al. 2007	60	0.5 (pyruvate), 0.07 (ATP), 1.36 (HCO3-)	130000	Chemical similarity
DRED	3-keto-6-phosphogluconate isomerase	3-keto-6-phosphogluconate = 2-keto-6-phosphogluconate	6-phospho-3-hexuloisomerase	5.3.1.27	Ferenci et al. 1974	1742	0.1	67000	Substrate similarity	Calculated from a specific activity of 1560 U/ml (Table 2) and MW of 67 kDa. A similar reaction is also catalyzed by hydroxypyruvate isomerase, however we did not find reliable kinetics for this enzyme. Additionally, hydroxypyruvate is not phosphorilated, which likely results in a higher km.
DRED	2-keto-6-phosphogluconate aldolase	2-keto-6-phosphogluconate = hydroxypyruvate + glyceraldeldehyde-3-phosphate	Entner-Doudoroff aldolase	4.1.2.14	Fong et al. 2000	283.8	0.35	22284	Substrate similarity
3HGM	3-hydroxyglutaryl-CoA mutase	3-hydroxyglutaryl-CoA = citramalyl-C1-CoA	3-hydroxybutyryl-CoA mutase	5.4.99.64	Schulz-Mirbach et al. 2025	0.29	0.014 (2-hydroxyisobutyryl-CoA)	77829	Substrate similarity
ABC-PCC	methylmalate dehydrogenase	methyloxaloacetate + NADH = methylmalate + NAD	malate dehydrogenase	1.1.1.37	Yin and Kirsch 2007, Muslin et al. 1995	931	0.04 (oxaloacetate), 0.061 (NADH)	32337	Substrate similarity
CORE	formyl-CoA:acetoacetate CoA transferase	formyl-CoA + acetoacetate = acetoacetyl-CoA + formate	formyl-CoA:oxalate CoA transferase	2.8.3.16	Toyota et al. 2004	5.8	0.0027 (formyl-CoA), 0.43 (oxalate)	47327	Substrate similarity
CORE	β-ketoacid cleavage enzyme	malonate semialdehyde + acetyl-CoA = acetoacetate + formyl-CoA	-	2.3.1.247	Satanowski et al. 2025	1.0	0.11 (acetyl-CoA), 0.83 (MSA)	67550	Experimental	Engineered
MCTC	glycolate CoA ligase	glycolate + ATP + CoA = glycolyl-CoA + AMP + PPi	-	6.2.1.1	Scheffen et al. 2021	11.6	13.3	72094	Experimental	Engineered acetate CoA ligase
MCTC	glycolyl-CoA carboxylase	glycolyl-CoA + ATP + HCO3- = tartronyl-CoA + ADP + Pi	-	6.4.1.3	Scheffen et al. 2021	5.6	0.15	510000	Experimental	Engineered propionyl-CoA carboxylase from Methylobacterium extorquens
MCTC	tartronyl-CoA reductase	tartronyl-CoA + NADPH = tartronate semialdehyde + NADP + CoA	Malonyl-CoA reductase	1.2.1.75	Huegler et al 2002	50	0.03 (malonyl-CoA), 0.025(NADPH)	300000	Experimental
MOG-BAAM	β-alanine mutase	β-alanine = L-alanine	Lysine 2,3 aminomutase	5.4.3.2	Chen et al. 2000	2.48	8.0	240000	Experimental	kcat calculated from specific activity of 0.62 units based on a MW of 240 kDa
MOG-LCM	lactyl-CoA mutase	3-hydroxypropionyl-CoA = lactyl-CoA	3-hydroxybutyryl-CoA mutase	5.4.99.64	Schulz-Mirbach et al. 2025	0.29	0.014 (2-hydroxyisobutyryl-CoA)	77829	Experimental

### Sheet: Table S3
pathway	cost_unit	n_requested	n_ok	n_failed	total_cost_unperturbed	total_cost_median	total_cost_mean	total_cost_p5	total_cost_p95	total_cost_cv	noise_fold_1sd	noise_cv
CBB_high	g/L	1000	1000	0	71.8196	84.2798	88.8937	56.3771	137.663	0.297942	2	0.78537
DRED	g/L	1000	1000	0	83.1313	99.2988	105.436	70.2972	163.61	0.290319	2	0.78537
rMASP_ACL	g/L	1000	1000	0	87.4333	106.554	110.469	77.9035	156.838	0.225393	2	0.78537
THETA	g/L	1000	1000	0	95.4234	105.335	118.053	65.0433	210.256	0.43818	2	0.78537
CETCH	g/L	1000	1000	0	110.907	128.673	142.801	79.4596	245.968	0.441943	2	0.78537
3HGL_PCC	g/L	1000	1000	0	113.64	131.364	146.254	76.8607	266.922	0.449792	2	0.78537
RED	g/L	1000	1000	0	122.904	145.25	153.531	101.581	228.486	0.261857	2	0.78537
rGPS-MCG	g/L	1000	1000	0	129.905	150.612	158.372	105.275	237.933	0.26962	2	0.78537
3HGL_MC	g/L	1000	1000	0	123.808	145.709	158.626	85.4818	279.005	0.400344	2	0.78537
Beta_Glutamate	g/L	1000	1000	0	141.614	172.069	185.29	103.218	303.546	0.381579	2	0.78537
MCTC	g/L	1000	1000	0	179.145	211.962	239.443	114.926	456.373	0.504086	2	0.78537
ABC_CCL	g/L	1000	1000	0	161.202	176.42	246.894	72.0495	656.989	0.978726	2	0.78537
ABC_GM	g/L	1000	1000	0	181.453	205.074	276.32	93.6639	681.992	1.07246	2	0.78537
CBB_ambient	g/L	1000	1000	0	281.808	346.122	396.28	199	752.632	0.517315	2	0.78537
HOPAC_AMP	g/L	1000	1000	0	281.235	336.976	432.107	190.195	1013.01	0.773194	2	0.78537
3HGM	g/L	1000	1000	0	383.023	417.72	489.586	198.076	1051.58	0.581474	2	0.78537
MOG_LCM	g/L	1000	1000	0	394.177	437.229	511.768	228.597	1078.82	0.559253	2	0.78537
MOG_BAAM	g/L	1000	1000	0	373.614	444.51	522.296	225.704	1050.44	0.579664	2	0.78537
HOPAC_ADP	g/L	1000	1000	0	377.036	455.655	570.794	243.81	1255.74	0.697879	2	0.78537
ABC_PCC	g/L	1000	1000	0	436.237	538.325	656.053	269.71	1392.04	0.64776	2	0.78537
CORE+Serine	g/L	1000	1000	0	764.57	918.908	991.758	574.049	1661.2	0.348739	2	0.78537
GED_high	g/L	1000	1000	0	710.811	810.888	1172.79	284.205	3169.76	1.06504	2	0.78537
